# PEEK: integrated primer design for silent-mutation and restriction-site engineering, validated in silico and by whole-plasmid sequencing

**DOI:** 10.64898/2026.10.29.762953

**Authors:** Kevin Ghobadi, Nathan Kura, John Warrington, Nathan Singh

## Abstract

**Motivation:** Silent introduction of restriction sites, direct site insertion, and verification of the result are routine operations in molecular cloning, yet they are typically distributed across separate tools built on inconsistent thermodynamics. Primer design is itself mature and heavily validated; the gap is not accuracy in principle but integration, together with the absence of any explicit account of why one synonymous edit should be preferred over another. Because melting temperature (Tm) gates which primers a tool will accept, any unified tool must first be shown to compute Tm correctly against an external standard, and then shown to produce the edits it proposes.

**Results:** PEEK, a web-based toolkit, unifies silent-mutation discovery, restriction-site insertion, and amplification and screening primer design built on a single thermodynamic model of primer melting temperature (Tm). PEEK’s silent-mutation engine identifies the smallest set of synonymous changes required to form a restriction site at a specific position, and ranks the options by codon usage, local mRNA folding, and edit size. Predicted melting temperatures closely matched those of the NEB Q5 Tm Calculator across 17 primers of varying length and GC content (Pearson R^2^ = 0.9995, mean absolute error 1.32 °C) without any fitted correction, and annealing-temperature (Ta) recommendations exactly matched NEB’s rules. In independent trials, a total of 15 silent-mutation designs were translationally silent and contained the intended restriction site. Experimental validation was performed by installing a KpnI site into a 9.9 kb lentiviral CAR plasmid using both a silent-mutation primer and an insertion primer. Whole-plasmid sequencing confirmed that each primer introduced exactly the designed changes, with no off-target differences across the construct and no change to the encoded protein.

**Availability and implementation:** PEEK runs at https://peekbiology.com and requires no registration. Source code, documentation, and test data are available at https://github.com/nkura-arch/PEEK-Protein-Engineering-Efficiency-Kit. Implemented in Python 3.11 with Flask, Biopython, and ViennaRNA.
