## Supplementary Tables S1-S5 for "PEEK: integrated primer design for silent-mutation and restriction-site engineering, validated in silico and by whole-plasmid sequencing"

### Sheet: Contents
PEEK: supplementary tables
S1	Benchmark primers P1-P17 with NEB and PEEK melting temperatures. Figures 1 and 2.
S2	Primer-design engine output across the three synthetic templates. Figure 4.
S3	Wild-type and edited reading frames for clone SM_1. Table 2 and Section 3.2.
S4	Primers used in the experimental validation, with binding coordinates in the sequenced constructs.
S5	Annealing temperatures for the nine benchmark pairings. Figure 3.
	NEB melting temperatures were retrieved from tmcalculator.neb.com in batch mode, Q5 product group, 500 nM primer.
	NEB reports whole-degree integers. Buffer conditions: 500 nM primer, 50 mM monovalent cation, 2.0 mM Mg2+, 0.8 mM total dNTPs.
	Plasmid sequencing: Plasmidsaurus order YGH7RT. Parent construct C039_BBz, 9,944 bp.
	Coordinates refer to the sequenced consensus assembly, which the assembler rotates to begin at the ColE1 origin.
	Difference and summary cells are live formulas rather than pasted values.

### Sheet: S1
Table S1. Benchmark primers and melting temperatures
Synthetic test sequences generated with a fixed random seed to span the range over which the melting-temperature function can be called. These are not primers returned by PEEK.
ID	Sequence (5'-3')	Length (nt)	GC (%)	NEB Tm (C)	PEEK Tm (C)	Difference (C)
P1	AAAAAGATTAATATC	15	13.3	36	39.97	3.97
P2	CAATCTAGAACTCCA	15	40	49	51.49	2.49
P3	GGCGGGTGTCCGCCT	15	80	73	73.17	0.17
P4	AAAGTTTAATTCGTAATA	18	16.7	46	48.51	2.51
P5	GGCCTGACACACATTCGG	18	61.1	67	67.88	0.88
P6	AAGAATATTACTAACAAATA	20	15	46	48.99	2.99
P7	AGACTACCCCGAACAGAAAA	20	45	63	63.94	0.94
P8	TTATCCGGGAATCTATAAGA	20	35	56	57.59	1.59
P9	GATCACAGTCCGGCGGGAAC	20	65	71	71.92	0.92
P10	AAAACCAGGACGGCTCCATC	20	55	68	68.67	0.67
P11	CCGGCGGTATTCACATGGCTTA	22	54.5	70	70.43	0.43
P12	CCGGAGAGTGGAACGACCTCTT	22	59.1	71	71.38	0.38
P13	ATTTTCGGAATTCATTCTATATTAA	25	20	55	56.8	1.8
P14	CCCGCTCGGTGAAGAGACAAAATTG	25	52	70	71.16	1.16
P15	GCAACATCACTTCTCGACCTCACTCACG	28	53.6	73	73.2	0.2
P16	TAGACTTCCGGCCACGAGATGTTGCGAACG	30	56.7	77	76.77	-0.23
P17	CGTCCGGACAGCCGCTGAGCACCCTTGTGG	30	70	84	82.91	-1.09
Mean absolute error (C)						1.31882
Mean signed bias (C)						1.16353
Root-mean-square error (C)						1.69614

### Sheet: S2
Table S2. Primer-design engine output across the three synthetic templates
T1 = 600 bp / 35% GC, T2 = 800 bp / 50% GC, T3 = 500 bp / 65% GC. In-range columns test the 55-72 C band NEB recommends for Q5. Site-directed mutagenesis uses mean Tm minus 3 C rather than lower Tm plus 1 C, because those primers anneal to each other.
Engine	Template	Forward primer (5'-3')	Tm F (C)	In range	Reverse primer (5'-3')	Tm R (C)	In range	Ta (C)
Core pair	T1	GAGAACACGATGGGTAGAATTTAACT	65.1	yes	CTTAATATACGATCCCAAAGCCGA	65.1	yes	66.1
Core pair	T2	GGAGACGTGGGTGGC	67.7	yes	TGGCATAATGAATCGGTAGGCATAG	67.3	yes	68.3
Core pair	T3	GACAGGCACCCACTC	64.3	yes	GCAAACAGCGCTTGTTC	64.3	yes	65.3
Enzyme insertion	T1	GGTACCACCCACGCTTAGGCG	73.8	no	ATATTAAGAGTACTATCATTGGACAGTGAATGCCAACTC	69.8	yes	70.8
Enzyme insertion	T2	GGTACCAGCGCTACTATGGCG	71.1	yes	GACTAGACTATTATTCCGGTCAGCCG	69	yes	70
Enzyme insertion	T3	GGTACCGGGGAGTCCGACCAC	75.2	no	CGTACGTTAGACGCTGCACTG	69.2	yes	70.2
Indel / amplification	T1	CCCACGCTTAGGCGTATT	66.1	yes	TAAGCGTGGGTATATTAAGAGTACTATCATT	64.9	yes	65.9
Indel / amplification	T2	GCGCTACTATGGCGCGGT	71.8	yes	ATAGTAGCGCTGACTAGACTATTATTCC	65.6	yes	66.6
Indel / amplification	T3	GGGAGTCCGACCACA	65.1	yes	TCGGACTCCCCCGTACGTTA	70.3	yes	66.1
Verification	T1	TTAGAGTGGTTTAAAGCAGGAGA	64.7	yes	CCAGATTCAGCTGATTATAATGTTAAGC	64.7	yes	65.7
Verification	T2	CTGTAGTGGACAAACGGTT	64.4	yes	CTGTGTCCCATAGCCTATG	63.5	yes	64.5
Verification	T3	TCGCGAATGCTGTCTGC	66	yes	TCACGACGCCATGGGTGATGCCCTTGAGAGCCCGGGGCGG	87.8	no	67
Site-directed mutagenesis	T1	GATAGTACTCTTAATATAGGTACGCTT	61.7	yes	ATTGGACAGTGAATGCCAACTCTA	66.7	yes	62.7
Site-directed mutagenesis	T2	ATGTACGTTAGAGAGTCAGGTGAACTTCTA	68	yes	TCCTTAGGCGCCACCCA	70.1	yes	69
Site-directed mutagenesis	T3	TCTAACGTACGGGGTAGT	62.5	yes	CGCTGCACTGCGACACAGT	72	yes	63.5
Primer legs within 55-72 C, of 30				27

### Sheet: S3
Table S3. Wild-type and edited reading frames, clone SM_1
CD8a coding fragment, positions 5083-5343 of the sequenced assembly. The parent is clone EI_1, confirmed unedited and identical to EI_2 across the full construct.
Region	CD8a coding fragment
Assembly positions	5083-5343
Length	261 nt, 87 codons
Wild-type nucleotide	ACTACCCCAGCACCGAGGCCACCCACCCCGGCTCCTACCATCGCCTCCCAGCCTCTGTCCCTGCGTCCGGAGGCATGTAGACCCGCAGCTGGTGGGGCCGTGCATACCCGGGGTCTTGACTTCGCCTGCGATATCTACATTTGGGCCCCTCTGGCTGGTACTTGCGGGGTCCTGCTGCTTTCACTCGTGATCACTCTTTACTGTAAGCGCGGTCGGAAGAAGCTGCTGTACATCTTTAAGCAACCCTTCATGAGGCCTGTG
Edited nucleotide	ACTACCCCAGCACCGAGGCCACCCACCCCGGCTCCTACCATCGCCTCCCAGCCTCTGTCCCTGCGTCCGGAGGCATGTAGACCCGCAGCTGGTGGGGCCGTGCATACCCGGGGTCTTGACTTCGCCTGCGATATCTACATTTGGGCCCCTCTGGCTGGTACCTGCGGTGTCCTGCTGCTTTCACTCGTGATCACTCTTTACTGTAAGCGCGGTCGGAAGAAGCTGCTGTACATCTTTAAGCAACCCTTCATGAGGCCTGTG
Wild-type protein	TTPAPRPPTPAPTIASQPLSLRPEACRPAAGGAVHTRGLDFACDIYIWAPLAGTCGVLLLSLVITLYCKRGRKKLLYIFKQPFMRPV
Edited protein	TTPAPRPPTPAPTIASQPLSLRPEACRPAAGGAVHTRGLDFACDIYIWAPLAGTCGVLLLSLVITLYCKRGRKKLLYIFKQPFMRPV
Protein identical	yes
Substitution 1	5244, T to C. Codon 54 position 3, ACT to ACC, Thr to Thr. Completes the KpnI site GGTACC beginning at 5239.
Substitution 2	5250, G to T. Codon 56 position 3, GGG to GGT, Gly to Gly. Removes the GGGG run at 5248-5251.
Other differences	none across the remaining 9,942 bp

### Sheet: S4
Table S4. Primers used in the experimental validation
Annealing temperatures are those returned by PEEK and used at the bench. Binding coordinates were confirmed by exact match against the sequenced consensus assemblies. The silent-mutation and enzyme-insertion pairs are back-to-back and amplify the entire 9.9 kb plasmid; the amplification pair yields a 126 bp product spanning the HIV-1 packaging signal at 1512-1637.
Engine	Primer	Sequence (5'-3')	Length (nt)	GC (%)	Confirmed in	Binds	Ta (C)	Note
Silent mutation	Forward	GGTACCTGCGGTGTCCTG	18	66.7	SM_1	5239-5256	67	Spans the edited site; carries both substitutions.
Silent mutation	Reverse	AGCCAGAGGGGCCCAAAT	18	61.1	SM_1	5221-5238	67	Abuts the forward primer; the pair amplifies the whole plasmid.
Enzyme insertion	Forward	GGTACCTTGCGGGGTCCTGCT	21	66.7	EI_3	5244-5264	71	6 nt GGTACC tail absent from the parent; the 15 nt genomic portion binds the parent at 5244.
Enzyme insertion	Reverse	GTACCAGCCAGAGGGGCCCA	20	70	EI_3	5224-5243	71	Abuts the forward primer; the pair amplifies the whole plasmid.
Amplification	Forward	CTCTCTCGACGCAGGACT	18	61.1	C039_BBz	1512-1529	66	Conventional inward-facing pair; 126 bp product.
Amplification	Reverse	GACGCTCTCGCACCCAT	17	64.7	C039_BBz	1621-1637	66	Reverse complement binds 1621-1637, ending on the gag start codon.
Amplification target region		CTCTCTCGACGCAGGACTCGGCTTGCTGAAGCGCGCACGGCAAGAGGCGAGGGGCGGCGACTGGTGAGTACGCCAAAAATTTTGACTAGCGGAGGCTAGAAGGAGAGAGATGGGTGCGAGAGCGTC
Target region as specified at design time, 126 bp, HIV-1 packaging signal. Confirmed present at 1512-1637 in the parent construct.

### Sheet: S5
Table S5. Annealing temperatures for the nine benchmark pairings
Ta is the lower of the two primer melting temperatures plus 1 C, capped at 72 C. Pairs P15/P16 and P17/P17 were constructed to exceed the cap.
Pair	Tm A (C)	Tm B (C)	NEB Ta (C)	PEEK Ta (C)	Difference (C)	Cap active
P1 / P2	39.97	51.49	37	41	4	no
P3 / P4	73.17	48.51	47	49.5	2.5	no
P5 / P6	67.88	48.99	47	50	3	no
P7 / P8	63.94	57.59	57	58.6	1.6	no
P9 / P10	71.92	68.67	69	69.7	0.7	no
P11 / P12	70.43	71.38	71	71.4	0.4	no
P13 / P14	56.8	71.16	56	57.8	1.8	no
P15 / P16	73.2	76.77	72	72	0	yes
P17 / P17	82.91	82.91	72	72	0	yes
